# PD-1 controls differentiation, survival, and TCR affinity evolution of stem-like CD8+ T cells

**DOI:** 10.1101/2024.08.02.606241

**Authors:** Jyh Liang Hor, Edward C. Schrom, Abigail Wong-Rolle, Luke Vistain, Wanjing Shang, Qiang Dong, Chen Zhao, Chengcheng Jin, Ronald N. Germain

## Abstract

Stem-like progenitors are a critical subset of cytotoxic T cells that self-renew and give rise to expanded populations of effector cells critical for successful checkpoint blockade immunotherapy. Emerging evidence suggests that the tumor-draining lymph nodes can support the continuous generation of these stem-like cells that replenish the tumor sites and act as a critical source of expanded effector populations, underlining the importance of understanding what factors promote and maintain activated T cells in the stem-like state. Using advanced 3D multiplex immunofluorescence imaging, here we identified antigen-presentation niches in tumor-draining lymph nodes that support the expansion, maintenance, and affinity evolution of a unique population of TCF-1+PD-1+SLAMF6^hi^ stem-like CD8+ T cells. Our results show that contrary to the prevailing view that persistent TCR signaling drives terminal effector differentiation, prolonged antigen engagement well beyond the initial priming phase sustained the proliferation and self-renewal of these stem-like T cells *in vivo*. The inhibitory PD-1 pathway plays a central role in this process by mediating the fine-tuning of TCR and co-stimulatory signal input that enables selective expansion of high affinity TCR stem-like clones, enabling them to act as a renewable source of high affinity effector cells. PD-1 checkpoint blockade disrupts this fine tuning of input signaling, leading to terminal differentiation to the effector state or death of the most avid anti-tumor stem-like cells. Our results thus reveal an unexpected relationship between TCR ligand affinity recognition, a key negative feedback regulatory loop, and T cell stemness programming. Furthermore, these findings raise questions about whether anti-PD-1 checkpoint blockade during cancer immunotherapy provides a short-term anti-tumor effect that comes at the cost of diminishing efficacy due to progressive loss of these critical high affinity stem-like precursors.
