## Supplementary Table 1 for "PD-1 controls differentiation, survival, and TCR affinity evolution of stem-like CD8+ T cells"

### Sheet: Antibodies
Supplementary Table 1. Antibodies used for flow cytometry and tissue imaging.
Imaging						Clone	Source		Identifier
Rat monoclonal anti-PD-1 AF647						RMP1-30	Biolegend		109118
Rat monoclonal anti-PD-1 purified						RMP1-30	Biolegend		109101
Rat monoclonal anti-CD45.1 AF594						A20	Biolegend		110750
Rat monoclonal anti-CD45.2 AF594						104	Biolegend		109850
Rat monoclonal anti-CD8b AF488						YTS156.7.7	Biolegend		126628
Mouse monoclonal anti-Ly-108 AF647						13G3	BD Biosciences		561547
Mouse monoclonal anti-Ly-108 RY586						13G3	BD Biosciences		753676
Rat monoclonal anti-Ki-67 eFluor450						SolA15	eBioscience		48-5698-82
Rabbit monoclonal anti-TCF-1 AF555						C63D9	Cell Signaling Technology		17404
Rabbit monoclonal anti-TCF-1 AF594						C63D9	Cell Signaling Technology		35972
Rabbit monoclonal anti-BATF AF647						D7C5	Cell Signaling Technology		47914S
Rabbit monoclonal anti-BATF AF555						D7C5	Cell Signaling Technology		custom
Rabbit monoclonal anti-NFAT1 AF647						D43B1	Cell Signaling Technology		14201
Rabbit monoclonal anti-cleaved caspase-3 (Asp175) AF555						D3E9	Cell Signaling Technology		9604
Goat polyclonal anti-PD-L1						polyclonal	R&D Systems		AF1019
Rabbit polyclonal anti-XCR1						polyclonal	LSBio		LS‑C763561
Goat anti-Rabbit IgG (H+L) Alexa Fluor Plus 488						polyclonal	Invitrogen		A32731
Goat anti-Rabbit IgG (H+L) Alexa Fluor Plus 555						polyclonal	Invitrogen		A32732
Flow Cytometry						Clone	Source		Identifier
Rat monoclonal anti-CD3 BV711						17A2	Biolegend		100241
Armenian Hamster monoclonal anti-CD27 BV650						LG.3A10	Biolegend		124233
Rat monoclonal anti-PD-1 BV785						29F.1A12	Biolegend		135225
Rat monoclonal anti-CD200 PE-Cy7						OX-90	Biolegend		123818
Rat monoclonal anti-CD44 AF700						IM7	Biolegend		103026
Rat monoclonal anti-PD-L1 BV421						10F.9G2	Biolegend		124315
Rat monoclonal anti-PD-L2 PE-Dazzle 594						TY25	Biolegend		107216
Rat monoclonal anti-Vα2 PE-Cy7						B20.1	Biolegend		127822
Rat monoclonal anti-CD45.1 AF488						A20	Biolegend		110718
Rat monoclonal anti-CD45.1 AF700						A20	Biolegend		110724
Rat monoclonal anti-CD45.2 AF488						104	Biolegend		109816
Rat monoclonal anti-CD45.2 AF647						104	Biolegend		109818
Mouse monoclonal anti-Bcl-2 AF488						BCL/10C4	Biolegend		633506
Mouse monoclonal anti-T-bet PE-Cy7						4B10	Biolegend		644824
Rat monoclonal anti-MHC-II (I-A/I-E) AF700						M5/114.15.2	Biolegend		107622
Armenian Hamster monoclonal anti-CD11c PE-Cy7						N418	Biolegend		117318
Rat monoclonal anti-SIRPα AF488						P84	Biolegend		144023
Mouse monoclonal anti-XCR1 PE						ZET	Biolegend		148204
Mouse monoclonal anti-XCR1 AF647						ZET	Biolegend		148214
Armenian Hamster monoclonal anti-CD80 PerCP-Cy5.5						16-10A1	Biolegend		104722
Rat monoclonal anti-CD86 BV605						GL-1	Biolegend		105037
Rat monoclonal anti-CD8α BUV395						53-6.7	BD Biosciences		563786
Mouse monoclonal anti-Ly-108 BUV737						13G3	BD Biosciences		741893
Rat monoclonal anti-CD24 BUV737						M1/69	BD Biosciences		612832
Rat monoclonal anti-CD4 BV786						RM4-4	BD Biosciences		740844
Rat monoclonal anti-Ki-67 AF488						SolA15	eBioscience		53-5698-82
Rabbit monoclonal anti-TCF-1 AF647						C63D9	Cell Signaling Technology		6709
Rabbit monoclonal anti-BATF AF647						D7C5	Cell Signaling Technology		47914S
Rabbit monoclonal anti-BATF AF555						D7C5	Cell Signaling Technology		custom
Rabbit monoclonal anti-cleaved caspase-3 (Asp175) AF488						D3E9	Cell Signaling Technology		9603
